# Non-coding variants impact *cis*-regulatory coordination in a cell type-specific manner

**DOI:** 10.1101/2023.10.11.561870

**Authors:** Olga Pushkarev, Guido van Mierlo, Judith F. Kribelbauer, Wouter Saelens, Vincent Gardeux, Bart Deplancke

## Abstract

**BACKGROUND:** Interactions among *cis*-regulatory elements (CREs) play a crucial role in gene regulation. Various approaches have been developed to map these interactions genome-wide, including those relying on interindividual epigenomic variation to identify groups of covariable regulatory elements, referred to as chromatin modules (CMs). While CM mapping allows to investigate the relationship between chromatin modularity and gene expression, the computational principles used for CM identification vary in their application and outcomes.

**RESULTS:** We comprehensively evaluate and streamline existing CM mapping tools and present guidelines for optimal utilization of epigenome data from a diverse population of individuals to assess regulatory coordination across the human genome. We showcase the effectiveness of our recommended practices by analysing distinct cell types and demonstrate cell type-specificity of CRE interactions in CMs and their relevance for gene expression. Integration of genotype information revealed that many non-coding disease-associated variants affect the activity of CMs in a cell type-specific manner by affecting the binding of cell type-specific transcription factors. We provide example cases that illustrate in detail how CMs can be used to deconstruct GWAS loci, understand variable expression of cell surface receptors in immune cells and reveal how genetic variation can impact the expression of prognostic markers in chronic lymphocytic leukaemia.

**CONCLUSIONS:** Our study presents an optimal strategy for CM mapping, and reveals how CMs capture the coordination of CREs and its impact on gene expression. Non-coding genetic variants can disrupt this coordination, and we highlight how this may lead to disease predisposition in a cell type-specific manner.
