## Supplementary material for "Non-coding variants impact *cis*-regulatory coordination in a cell type-specific manner": Table S4

### Sheet: TableS4_TF_categories_in_CMs
TF	TF_category
ARNT	common_non_anchors-CT_restricted_anchors
ATF2	CT_restricted_CM
ATF3	CT_restricted_non_anchors
ATF4	CT_restricted_CM
ATF7	CT_restricted_CM
BACH1	CT_restricted_CM
BACH2	CT_restricted_non_anchors
BATF	CT_restricted_CM
BCL6	common_anchors-CT_restricted_non_anchors
BHLHE40	common_CM
CEBPA	CT_restricted_non_anchors
CEBPB	common_non_anchors-CT_restricted_anchors
CEBPD	CT_restricted_non_anchors
CEBPG	CT_restricted_CM
CREB1	CT_restricted_CM
CREM	common_anchors-CT_restricted_non_anchors
CTCF	common_anchors-CT_restricted_non_anchors
CTCFL	CT_restricted_non_anchors
CUX1	CT_restricted_CM
E2F4	CT_restricted_CM
E2F6	CT_restricted_non_anchors
EBF1	CT_restricted_non_anchors
EGR1	CT_restricted_CM
EGR2	common_anchors-CT_restricted_non_anchors
EGR3	CT_restricted_non_anchors
EHF	CT_restricted_non_anchors
ELF1	common_anchors-CT_restricted_non_anchors
ELK4	CT_restricted_non_anchors
ERF	CT_restricted_non_anchors
ERG	CT_restricted_non_anchors
ESR1	CT_restricted_non_anchors
ESR2	CT_restricted_non_anchors
ESRRA	CT_restricted_CM
ETS1	CT_restricted_non_anchors
ETV1	CT_restricted_non_anchors
ETV6	CT_restricted_CM
FLI1	CT_restricted_non_anchors
FOS	common_non_anchors-CT_restricted_anchors
FOSL1	CT_restricted_non_anchors
FOSL2	CT_restricted_CM
FOXK1	CT_restricted_non_anchors
FOXK2	CT_restricted_non_anchors
FOXO1	common_CM
FOXP1	CT_restricted_CM
GABPA	common_anchors-CT_restricted_non_anchors
GATA2	CT_restricted_non_anchors
GATA3	CT_restricted_non_anchors
GFI1B	CT_restricted_non_anchors
HIF1A	CT_restricted_CM
HMBOX1	CT_restricted_CM
HSF1	CT_restricted_CM
IRF1	CT_restricted_CM
IRF2	CT_restricted_CM
IRF3	CT_restricted_CM
IRF4	CT_restricted_non_anchors
JUN	common_CM
JUNB	common_non_anchors-CT_restricted_anchors
JUND	common_non_anchors-CT_restricted_anchors
KLF1	CT_restricted_non_anchors
KLF11	common_anchors-CT_restricted_non_anchors
KLF12	CT_restricted_non_anchors
KLF16	CT_restricted_CM
KLF4	CT_restricted_non_anchors
KLF5	CT_restricted_non_anchors
KLF9	CT_restricted_non_anchors
LEF1	CT_restricted_non_anchors
LHX2	CT_restricted_non_anchors
MAF	CT_restricted_non_anchors
MAFB	CT_restricted_non_anchors
MAFF	CT_restricted_CM
MAFK	CT_restricted_non_anchors
MAX	common_CM
MECOM	CT_restricted_non_anchors
MEF2A	common_non_anchors-CT_restricted_anchors
MEF2B	CT_restricted_non_anchors
MEF2C	CT_restricted_non_anchors
MEF2D	CT_restricted_anchors
MEIS1	CT_restricted_non_anchors
MGA	CT_restricted_non_anchors
MITF	CT_restricted_non_anchors
MLX	CT_restricted_CM
MNT	CT_restricted_CM
MXI1	CT_restricted_CM
MYBL2	CT_restricted_non_anchors
MYC	CT_restricted_non_anchors
NFE2	CT_restricted_non_anchors
NFE2L2	CT_restricted_CM
NFIA	CT_restricted_non_anchors
NFIC	common_non_anchors-CT_restricted_anchors
NFIL3	CT_restricted_non_anchors
NFKB1	common_non_anchors-CT_restricted_anchors
NFKB2	CT_restricted_CM
NFYA	CT_restricted_CM
NFYB	CT_restricted_CM
NFYC	CT_restricted_CM
NR1H2	CT_restricted_CM
NR2C1	CT_restricted_non_anchors
NR2C2	CT_restricted_CM
NR2F2	CT_restricted_non_anchors
NR2F6	CT_restricted_non_anchors
NR3C1	common_non_anchors-CT_restricted_anchors
NR4A1	CT_restricted_CM
NRF1	CT_restricted_CM
PAX5	CT_restricted_non_anchors
PBX2	CT_restricted_non_anchors
PBX3	CT_restricted_CM
PKNOX1	CT_restricted_CM
PLAG1	CT_restricted_non_anchors
POU2F2	CT_restricted_non_anchors
POU5F1	CT_restricted_non_anchors
PPARG	CT_restricted_non_anchors
PRDM1	CT_restricted_CM
PRDM4	CT_restricted_anchors
RARA	common_anchors-CT_restricted_non_anchors
RBPJ	CT_restricted_CM
REL	common_anchors-CT_restricted_non_anchors
RELA	common_CM
RELB	CT_restricted_CM
REST	common_anchors-CT_restricted_non_anchors
RFX3	CT_restricted_CM
RFX5	CT_restricted_CM
RUNX1	common_anchors-CT_restricted_non_anchors
RUNX2	CT_restricted_non_anchors
RUNX3	CT_restricted_CM
RXRA	CT_restricted_non_anchors
SMAD3	CT_restricted_non_anchors
SOX4	CT_restricted_non_anchors
SP1	common_CM
SP2	common_anchors-CT_restricted_non_anchors
SP3	CT_restricted_CM
SP4	CT_restricted_non_anchors
SPI1	CT_restricted_non_anchors
SPIB	CT_restricted_non_anchors
SREBF1	CT_restricted_CM
SRF	CT_restricted_non_anchors
STAT1	CT_restricted_CM
STAT2	CT_restricted_CM
STAT3	common_non_anchors-CT_restricted_anchors
STAT4	CT_restricted_non_anchors
STAT5A	CT_restricted_CM
STAT5B	common_anchors-CT_restricted_non_anchors
STAT6	CT_restricted_CM
TCF12	common_CM
TCF3	CT_restricted_non_anchors
TCF4	CT_restricted_non_anchors
TCF7	CT_restricted_non_anchors
TCF7L1	CT_restricted_CM
TCF7L2	common_non_anchors-CT_restricted_anchors
TEAD1	CT_restricted_non_anchors
TEAD4	CT_restricted_non_anchors
TFDP1	CT_restricted_CM
TFEB	CT_restricted_non_anchors
THAP11	CT_restricted_CM
THRB	CT_restricted_non_anchors
TP53	common_non_anchors-CT_restricted_anchors
TP63	CT_restricted_non_anchors
TWIST1	CT_restricted_non_anchors
USF1	common_anchors-CT_restricted_non_anchors
USF2	common_anchors-CT_restricted_non_anchors
VDR	CT_restricted_non_anchors
XBP1	CT_restricted_anchors
YY1	common_CM
ZNF143	CT_restricted_CM
ZNF263	CT_restricted_CM
ZNF740	CT_restricted_non_anchors
